# A CRISPR/Cas9 genetically engineered organoid biobank reveals essential host factors for coronaviruses

**DOI:** 10.1101/2021.05.20.444952

**Authors:** Joep Beumer, Maarten H. Geurts, Mart M. Lamers, Jens Puschhof, Jingshu Zhang, Jelte van der Vaart, Anna Z. Mykytyn, Tim I. Breugem, Samra Riesebosch, Debby Schipper, Petra B. van den Doel, Wim de Lau, Cayetano Pleguezuelos-Manzano, Georg Busslinger, Bart L. Haagmans, Hans Clevers

**Affiliations:** Oncode Institute, Hubrecht Institute, Royal Netherlands Academy of Arts and Sciences and University Medical Center, Utrecht, Netherlands; Viroscience Department, Erasmus Medical Center, Rotterdam, Netherlands

## Abstract

Rapid identification of host genes essential for virus replication may expedite the generation of therapeutic interventions. Genetic screens are often performed in transformed cell lines that poorly represent viral target cells in vivo, leading to discoveries that may not be translated to the clinic. Intestinal organoids (IOs) are increasingly used to model human disease and are amenable to genetic engineering. To discern which host factors are reliable anti-coronavirus therapeutic targets, we generate mutant clonal IOs for 19 host genes previously implicated in coronavirus biology. We verify ACE2 and DPP4 as entry receptors for SARS-CoV/SARS-CoV-2 and MERS-CoV respectively. SARS-CoV-2 replication in IOs does not require the endosomal Cathepsin B/L proteases, but specifically depends on the cell surface protease TMPRSS2. Other TMPRSS family members were not essential. The newly emerging coronavirus variant B.1.1.7, as well as SARS-CoV and MERS-CoV similarly depended on TMPRSS2. These findings underscore the relevance of non-transformed human models for coronavirus research, identify TMPRSS2 as an attractive pan-coronavirus therapeutic target, and demonstrate that an organoid knockout biobank is a valuable tool to investigate the biology of current and future emerging coronaviruses.
