## Supplementary material for "A CRISPR/Cas9 genetically engineered organoid biobank reveals essential host factors for coronaviruses": Table 2

### Sheet: Blad1
Gene: DPP4 - Guide: ATTATTCAATATCTCCTGAT - Exon: 5/26 - KO efficiency: 80%
Clone number	Allele 1	Allele 2	Genotype
1	+1	+2	homozygous Knock-Out
2	+1	+1	homozygous Knock-Out
3	0	+1	Heterozygous
5	0	0	Wild Type
6	+1	+1	homozygous Knock-Out
7	+1	+1	homozygous Knock-Out
8	+1	+1	homozygous Knock-Out
9	+1	-5	homozygous Knock-Out
10	+1	-1	homozygous Knock-Out
14	+1	+1	homozygous Knock-Out
Gene: ACE2 - Guide: CGGCCAGTTGATTGAAGATG - Exon: 6/19 - KO efficiency: 33%
Clone number	Allele 1	Allele 2	Genotype
1	-4	Hemizygous	Hemizygous Knock-Out
2	0	0	Wild Type
3	0	0	Wild Type
4	0	0	Wild Type
5	0	0	Wild Type
6	+2	Hemizygous	Hemizygous Knock-Out lost after split
7	NA	NA	Lost after split
8	NA	NA	Lost after split
9	-4	X	Hemizygous Knock-Out
10	NA	NA	Lost after split
11	-8	X	Hemizygous Knock-Out lost after split
12	NA	NA	Lost after split
13	NA	NA	Lost after split
14	NA	NA	Lost after split
15	-2	X	Hemizygous Knock-Out
16	-13	X	Hemizygous Knock-Out lost after split
Gene: TMPRSS2 - Guide: ACGCAGCCCAAATCCCCATC - Exon: 6/19 - KO efficiency: 70%
Clone number	Allele 1	Allele 2	Genotype
1	-4	+1	homozygous Knock-Out
2	0	0	Wild Type
3	0	0	Wild Type
4	-1	-1	homozygous Knock-Out
5	+1	+1	homozygous Knock-Out
6	1	+2	homozygous Knock-Out
7	0	0	Wild Type
8	-1	-1	homozygous Knock-Out
9	+1	-1	homozygous Knock-Out
10	-2	-1	homozygous Knock-Out
Gene: CTSL - Guide: ACTGCACAATCAGGAATACA - Exon: 3/8 - KO efficiency: 36%
Clone number	Allele 1	Allele 2	Genotype
2	NA	NA	Lost after split
4	+1	+1	homozygous Knock-Out
10	0	0	Wild Type
15	+1	+1	homozygous Knock-Out
16	-26	-26	homozygous Knock-Out
19	NA	NA	Lost after split
20	NA	NA	Lost after split
21	NA	NA	Lost after split
22	NA	NA	Lost after split
23	+1	+1	homozygous Knock-Out
24	0	0	Wild Type
Gene: ANPEP - Guide: CATCACGCTTATCCACCCCA - Exon: 3/21 - KO efficiency: 75%
Clone number	Allele 1	Allele 2	Genotype
2	-4	-2	homozygous Knock-Out
3	0	0	Wild Type
5	-1	-1	homozygous Knock-Out
7	-1	-2	homozygous Knock-Out
8	-1	-2	homozygous Knock-Out
10	-4	-4	homozygous Knock-Out
11	-1	-1	homozygous Knock-Out
12	-9	-1	Heterozygous - In frame del
Gene: MAVS - Guide: TACTTCATTGCGGCACTGAG - Exon: 3/7 - KO efficiency: 83%
Clone number	Allele 1	Allele 2	Genotype
2	-5	-5	homozygous Knock-Out
3	-1	-2	homozygous Knock-Out
5	WT	WT	Wild Type
6	+1	+1	homozygous Knock-Out
8	+1	+1	homozygous Knock-Out
9	+1	+1	homozygous Knock-Out
Gene: CLEC2B - Guide: GGAAACCAATCCAATCATAG - Exon: 3/5 - KO efficiency: 44%
Clone number	Allele 1	Allele 2	Genotype
1	+1	+1	homozygous Knock-Out
2	+1	-2	homozygous Knock-Out
3			Wild Type
4	-7	-2	Lost after split
6	+1	-1	homozygous Knock-Out
7	-3	0	Heterozygous
8	+1	-7	Lost after split
9	-2	-1	homozygous Knock-Out
11	0	0	Wild Type
Gene: ARC - Guide: AGATGCTGGAGCACGTGCGG - Exon: 1/1 - KO efficiency: 60%
Clone number	Allele 1	Allele 2	Genotype
3	NA	NA	Lost after split
4	+1	+1	homozygous Knock-Out
5	NA	NA	Lost after split
6	-20	-5	homozygous Knock-Out
7	+1	-1	homozygous Knock-Out
13	+1	-14	homozygous Knock-Out
14	NA	NA	Lost after split
15	-2	0	Heterozygous
18	+1	-1	homozygous Knock-Out
19	+1	-2	homozygous Knock-Out
Gene: VIM - Guide: GGAGGAGATGCTTCAGAGAG - Exon: 3/10 - KO efficiency: 55%
Clone number	Allele 1	Allele 2	Genotype
1	+1	+1	homozygous Knock-Out
2	+1	-1	homozygous Knock-Out
3	-2	+1	homozygous Knock-Out
5	NA	NA	Lost after split
6	not clonal	not clonal	non clonal
7	0	0	Wild Type
9	-4	-2	homozygous Knock-Out
1	-1	+4	homozygous Knock-Out
12	0	0	Wild Type
Gene: CAECAM1 - Guide: TGCCATTCAATGTTGCAGAG - Exon: 2/9 - KO efficiency: 36%
Clone number	Allele 1	Allele 2	Genotype
1	+1	+1	homozygous Knock-Out
2	+1	+1	homozygous Knock-Out
4	+1	+1	homozygous Knock-Out
5	+1	+1	homozygous Knock-Out
6	NA	NA	Lost after split
7	NA	NA	Lost after split
8	+1	+1	homozygous Knock-Out
9	+1	+1	homozygous Knock-Out
10	+1	+1	homozygous Knock-Out
11	NA	NA	Lost after split
12	+1	+1	homozygous Knock-Out
Gene: CD9 - Guide: GAATCGGAGCCATAGTCCAA - Exon: 3/9 - KO efficiency: 54%
Clone number	Allele 1	Allele 2	Genotype
1	0	+1	Heterozygous
2	-1	-1	homozygous Knock-Out
3	NA	NA	Lost after split
4	+1	-1	homozygous Knock-Out
5	-5	-2	homozygous Knock-Out
6	+1	-1	homozygous Knock-Out
7	0	0	Wild Type
8	0	0	Wild Type
9	-2	-1	homozygous Knock-Out
10	0	0	Wild Type
11	-1	-1	homozygous Knock-Out
Gene: TMPRSS4 - Guide: AGACGTGCTGTTTGTCGTAC - Exon: 8/13 - KO efficiency: 0%
Clone number	Allele 1	Allele 2	Genotype
4	-12	-19	Heterozygous - In frame del
5	-1	-7	homozygous Knock-Out
6	0	0	Wild Type
7	+1	+1	homozygous Knock-Out
8	NA	NA	Lost after split
9	+2	+2	homozygous Knock-Out
11	-1	-1	homozygous Knock-Out
12	NA	NA	Lost after split
Gene: Furin - Guide: ACCTCCAATGCGGGCGTTGT - Exon: 7/16 - KO efficiency: 0%
Clone number	Allele 1	Allele 2	Genotype
1	NA	NA	Lost after split
2	NA	NA	Lost after split
3	+1	0	Heterozygous
4	0	0	Wild Type
5	+1	0	Heterozygous
6	+1	+1	homozygous Knock-Out
7	0	0	Wild Type
8	+1	+1	homozygous Knock-Out
9	-1	-1	homozygous Knock-Out
10	0	0	Wild Type
11	+1	-1	homozygous Knock-Out
Gene:TMPRSS11D - Guide: CAGGAATACAGGACTTTGAG - Exon: 3/10 - KO efficiency: 55%
Clone number	Allele 1	Allele 2	Genotype
2	NA	NA	Lost after split
3	+1	-6	Heterozygous - In frame del
4	+1	+1	homozygous Knock-Out
5	+1	+1	homozygous Knock-Out
6	+1	+1	homozygous Knock-Out
7	+1	+1	homozygous Knock-Out
8	+1	-5	homozygous Knock-Out
9	+1	+1	homozygous Knock-Out
10	-22	-6	Heterozygous - In frame del
11	NA	NA	Lost after split
12	NA	NA	Lost after split
Gene:TMPRSS3 - Guide: TCAGAGTGAGCTCGCTGGAG - Exon: 6/13 - KO efficiency: 66%
Clone number	Allele 1	Allele 2	Genotype
1	+1	+1	homozygous Knock-Out
2	+2	+2	homozygous Knock-Out
3	NA	NA	Lost after split
4	+2	+1	homozygous Knock-Out
5	NA	NA	Lost after split
6	-29	-29	homozygous Knock-Out
7	-1	-1	homozygous Knock-Out
8	-1	-1	homozygous Knock-Out
9	NA	NA	Lost after split
10	-14	+1	homozygous Knock-Out
11	+2	+1	homozygous Knock-Out
12	-6	+1	Heterozygous - In frame del
Gene:TMPRSS13 - Guide: GAGAAGACCTGCCAGCAGCT - Exon: 5/13 - KO efficiency: 75%
Clone number	Allele 1	Allele 2	Genotype
1	-2	-2	homozygous Knock-Out
2	+1	+1	homozygous Knock-Out
3	NA	NA	Lost after split
4	+1	+1	homozygous Knock-Out
5	+1	+1	homozygous Knock-Out
6	NA	NA	Lost after split
7	+1	+1	homozygous Knock-Out
8	+1	-3	Heterozygous - In frame del
9	+1	+1	homozygous Knock-Out
10	+1	+1	homozygous Knock-Out
11	+1	+1	homozygous Knock-Out
12	+1	+1	homozygous Knock-Out
Gene:NRP1 - Guide: ACAGCGCGATAGCAAAAGAA - Exon: 6/18 - KO efficiency: 42%
Clone number	Allele 1	Allele 2	Genotype
1	NA	NA	Lost after split
2	+1	+1	homozygous Knock-Out
3	NA	NA	Lost after split
4	NA	NA	Lost after split
5	+1	+1	homozygous Knock-Out
6	-8	-8	homozygous Knock-Out
7	NA	NA	Lost after split
8	NA	NA	Lost after split
9	NA	NA	Lost after split
10	+1	-9	Heterozygous - In frame del
11	+1	+1	homozygous Knock-Out
12	+1	+1	homozygous Knock-Out
Gene:CTSB - Guide: TCTTTGATGGTGGGACACTG - Exon: 4/10 - KO efficiency: 75%
Clone number	Allele 1	Allele 2	Genotype
1	-28	-28	homozygous Knock-Out
2	1	1	homozygous Knock-Out
3	-2	-2	homozygous Knock-Out
4	0	0	Wild Type
5	1	-5	homozygous Knock-Out
6	1	1	homozygous Knock-Out
7	30	30	In-frame deletion
8	-4	-4	homozygous Knock-Out
9	NA	NA	Lost after split
10	1	-5	homozygous Knock-Out
11	-1	-5	homozygous Knock-Out
12	+1	+1	homozygous Knock-Out
Gene:CD209 - Guide: TCTTTGATGGTGGGACACTG - Exon: 4/10 - KO efficiency: 75%
Clone number	Allele 1	Allele 2	Genotype
1	0	-1	Heterozygous
2	1	-2	homozygous Knock-Out
3	1	-8	homozygous Knock-Out
4	NA	NA	Lost after split
5	-9	-5	Heterozygous - In frame del
6	1	-5	homozygous Knock-Out
9	-5	-5	homozygous Knock-Out
10	1	-3	Heterozygous - In frame del
11	-1	-1	homozygous Knock-Out
12	1	-2	homozygous Knock-Out
Gene:TMPRSS2_Duo - Guide: CTTGGATTCCGACAGACTCG - Exon: 2/7 - KO efficiency: 25%
Clone number	Allele 1	Allele 2	Genotype
1	0	0	Wild Type
2	0	-1	Heterozygous - In frame del
3	-1	-6	Heterozygous - In frame del
4	-1	-1	homozygous Knock-Out
5	-3	0	Heterozygous - In frame del
6	+1	+1	homozygous Knock-Out
7	0	0	Wild Type
8	0	-3	Heterozygous - In frame del
9	-26	-26	homozygous Knock-Out
10	NA	NA	Lost after split
11	-1	-1	homozygous Knock-Out
12	NA	NA	Lost after split
Gene:ACE2_duo - Guide: CGGCCAGTTGATTGAAGATG - Exon: 6/19 - KO efficiency: 33%
Clone number	Allele 1	Allele 2	Genotype
1	-4	-2	homozygous Knock-Out
2	-6	-6	In frame del
3	-12	-1	Heterozygous - In frame del
4	-4	-4	homozygous Knock-Out
5	NA	NA	Lost after split
6	-11	-11	homozygous Knock-Out
7	-7	-6	Heterozygous - In frame del
8	-15	-9	Heterozygous - In frame del
9	NA	NA	Lost after split
10	-31	+1	homozygous Knock-Out
11	-12	-12	In frame del
12	-11	-25	homozygous Knock-Out
Gene: NDST1 - Guide: TCGCGTCACGTAGAGCAGCG - Exon: 3/15 - KO efficiency: 62%
Clone number	Allele 1	Allele 2	Genotype
1	+1	0	Heterozygous
2	+1	+1	homozygous Knock-Out
3	+1	+1	homozygous Knock-Out
4	+1	+1	homozygous Knock-Out
5	+1	+1	homozygous Knock-Out
6	+1	+1	homozygous Knock-Out
7	+1	+1	homozygous Knock-Out
8	NA	NA	Lost after split
9	NA	NA	Lost after split
10	+1	-3	In frame deletion
12	+1	+1	homozygous Knock-Out
13	+1	+1	homozygous Knock-Out
TMPRSS2/TMPRSS4 Double mutant guide: AGACGTGCTGTTTGTCGTAC Exon: 8/13 - KO efficiency: 10%
Clone number	Allele 1	Allele 2	Genotype
1	-19	-19	homozygous Knock-Out
2	NA	NA	Lost after split
3	0	0	Wild Type
4	0	0	Wild Type
5	NA	NA	Lost after split
6	0	0	Wild Type
7	0	0	Wild Type
8	0	0	Wild Type
9	0	0	Wild Type
10	0	+1	Heterozygous
CTSL/CTSB Double mutant guide: ACTGCACAATCAGGAATACA Exon: 3/8 - KO efficiency: 25%
Clone number	Allele 1	Allele 2	Genotype
1	+1	+1	homozygous Knock-Out
2	NA	NA	Lost after split
3	+1	+1	homozygous Knock-Out
4	NA	NA	Lost after split
5	+1	+1	homozygous Knock-Out
6	0	0	Wild Type
7	0	0	Wild Type
8	0	0	Wild Type
9	-4	-4	homozygous Knock-Out
10	NA	NA	Lost after split
11	0	0	Wild Type
12	NA	NA	Lost after split
Gene: HSP5A - Guide: CGTGTTCAAGAACGGCCGCG - Exon: 2/8 - KO efficiency: 0%
Clone number	Allele 1	Allele 2	Genotype
1	NA	NA	Lost after split
2	-1	-3	Heterozygous
3	WT	WT	Wild Type
4	NA	NA	Lost after split
5	-2	0	Heterozygous
6	NA	NA	Lost after split
7	WT	WT	Wild Type
8	NA	NA	Lost after split
9	0	+1	Heterozygous
10	-3	-3	In frame insertion
12	0	-1	Heterozygous
