## Supplementary material for "A CRISPR/Cas9 genetically engineered organoid biobank reveals essential host factors for coronaviruses": Table 5

### Sheet: Blad1
Gene	Guide	Exon	Forward cloning primer	Reverse cloning primer	Forward sequencing primer	Reverse sequencing primer
ACE2	CGGCCAGTTGATTGAAGATG	6	CACCGCGGCCAGTTGATTGAAGATG	AAACCATCTTCAATCAACTGGCCGC	TTACCAGGGGTGAGGTGGAGCG	TGAGGCCTGGGAATGGCTGACC
DPP4	ATTATTCAATATCTCCTGAT	5	CACCGATTATTCAATATCTCCTGAT	AAACATCAGGAGATATTGAATAATC	CGCCACCTACCTTGCATCACGG	TCCTGCTTCAGCCTTCCCTCCT
TMPRSS2	ACGCAGCCCAAATCCCCATC	3	CACCGACGCAGCCCAAATCCCCATC	AAACGATGGGGATTTGGGCTGCGTC	ACCGGAAAACCCCTATCCCGCA	CGCAGGACCCTGAAGCCCAATG
CTSL	ACTGCACAATCAGGAATACA	3	CACCGACTGCACAATCAGGAATACA	AAACTGTATTCCTGATTGTGCAGTC	GCATCCCCAGAGGTGTCAAGCC	CCACAGATCTGGGGGCCTCATA
MAVS	TACTTCATTGCGGCACTGAG	3	CACCGTACTTCATTGCGGCACTGAG	AAACCTCAGTGCCGCAATGAAGTAC	CTGGCTTGAGCAGGACAGTGGC	CGCATCGTCCCGCAGTATCACC
ANPEP	CATCACGCTTATCCACCCCA	3	CACCGCATCACGCTTATCCACCCCA	AAACTGGGGTGGATAAGCGTGATGC	GTGGGAGCAGGAGCAGGGGTTA	GGGCGTGGTGTGGAACTCAGTG
VIM	GGAGGAGATGCTTCAGAGAG	3	CACCGGGAGGAGATGCTTCAGAGAG	AAACCTCTCTGAAGCATCTCCTCCC	AATCACCGGGCGGGAGAAGGAA	CGCCACTAGAGGGCTTTACGCG
CD9	GAATCGGAGCCATAGTCCAA	3	CACCGGAATCGGAGCCATAGTCCAA	AAACTTGGACTATGGCTCCGATTCC	AATGGGCGGCAGGTAGGTCACT	TGGGTCAACATGGGGCCTCCAA
ARC	AGATGCTGGAGCACGTGCGG	1	CACCGAGATGCTGGAGCACGTGCGG	AAACCCGCACGTGCTCCAGCATCTC	CTGCGCACAGATGGAGCTGGAC	TCGTGGCAGTAGCTCTCGGGAC
CAECAM1	TGCCATTCAATGTTGCAGAG	2	CACCGTGCCATTCAATGTTGCAGAG	AAACCTCTGCAACATTGAATGGCAC	GCTCAGGACCCAAGGCCCCATT	GGCCAGACCCTGACTGAGTCCT
CLEC2B	GGAAACCAATCCAATCATAG	3	CACCGGGAAACCAATCCAATCATAG	AAACCTATGATTGGATTGGTTTCCC	ACCTGTGTCCAGTGATCTCAAA	CTGCCACGGGACCTCAGAGACA
FURIN	ACCTCCAATGCGGGCGTTGT	7	CACCGACCTCCAATGCGGGCGTTGT	AAACACAACGCCCGCATTGGAGGTC	GCTTTTCCCACAGTCCTGGCCC	GCTGCATGGGTCCAGCTGTCAG
CEACAM5	GATGATGTTCTGGATCAGCA	2	CACCGGATGATGTTCTGGATCAGCA	AAACTGCTGATCCAGAACATCATCC	GCTCAGGACCCAGGACCCCATT	GAACAAGTGTGGCCAGAAAGTCC
HSP5A	CGTGTTCAAGAACGGCCGCG	2	CACCGCGTGTTCAAGAACGGCCGCG	AAACCGCGGCCGTTCTTGAACACGC	CTCCTGGTAAGTGGGGTTGCGG	TCTCGGGGTTGGAGGTGAGCTG
CD209	CAAGCTGCAGGAGATCTACC	4	CACCGCAAGCTGCAGGAGATCTACC	AAACGGTAGATCTCCTGCAGCTTGC	CTCCTTGGCCTTCTGTGCTGCC	GCTCACCCACTGCAGCCTTCAG
TMPRSS4	AGACGTGCTGTTTGTCGTAC	8	CACCGAGACGTGCTGTTTGTCGTAC	AAACGTACGACAAACAGCACGTCTC	TCTCTCCACTCTGGCCCCA	GCCCTTCCCTGAGGTAAGGCCA
NDST1	TCGCGTCACGTAGAGCAGCG	3	CACCGTCGCGTCACGTAGAGCAGCG	AAACCGCTGCTCTACGTGACGCGAC	GGTGAGCCCTCCATGAATGT	GTGTGGGATGGACTCAGACG
Nucleotides depicted in bold show primer overhangs needed for sgRNA cloning into PX458
